# Benchmarking the identification of a single degraded protein to explore optimal search strategies for ancient proteins

**DOI:** 10.1101/2023.12.15.571577

**Authors:** Ismael Rodriguez Palomo, Bharath Nair, Yun Chiang, Joannes Dekker, Benjamin Dartigues, Meaghan Mackie, Miranda Evans, Ruairidh Macleod, Jesper V. Olsen, Matthew J. Collins

## Abstract

Palaeoproteomics is a rapidly evolving discipline, and practitioners are constantly developing novel strategies for the analyses and interpretations of complex, degraded protein mixtures. The community has also established standards of good practice to interrogate our data. However, there is a lack of a systematic exploration of how these affect the identification of peptides, post-translational modifications (PTMs), proteins and their significance (through the False Discovery Rate) and correctness. We systematically investigated the performance of a wide range of sequencing tools and search engines in a controlled system: the experimental degradation of the single purified bovine β-lactoglobulin (BLG), heated at 95 °C and pH 7 for 0, 4 and 128 days. We target BLG since it is one of the most robust and ubiquitous proteins in the archaeological record. We tested different reference database choices, a targeted dairy protein one, and the whole bovine proteome and the three digestion options (tryptic-, semi-tryptic- and non-specific searches), in order to evaluate the effects of search space and the identification of peptides. We also explored alternative strategies, including open search that allows for the global identification of PTMs based upon wide precursor mass tolerance and *de novo* sequencing to boost sequence coverage. We analysed the samples using Mascot, MaxQuant, Metamorpheus, pFind, Fragpipe and DeNovoGUI (pepNovo+, DirecTag, Novor), benchmarked these tools and discuss the optimal strategy for the characterisation of ancient proteins. We also studied physicochemical properties of the BLG that correlate with bias in the identification coverage.
