## Supplementary File S1. Parameters for "Benchmarking the identification of a single degraded protein to explore optimal search strategies for ancient proteins"

### Sheet: MQ settings
Parameter	Value
Version	2.1.1.0
User name	ir332
Machine name	MiniMax
Date of writing	2023-12-06 20:03:42
Include contaminants	False
PSM FDR	0.05
PSM FDR Crosslink	0.05
Protein FDR	0.05
Site FDR	0.05
Use Normalized Ratios For Occupancy	True
Min. peptide Length	7
Min. score for unmodified peptides	0
Min. score for modified peptides	40
Min. delta score for unmodified peptides	0
Min. delta score for modified peptides	6
Min. unique peptides	0
Min. razor peptides	1
Min. peptides	1
Enzyme	Trypsin/P
Use only unmodified peptides and	True
Variable modifications	Demiadation (NQ); Acetyl (Protein N-term); Oxidation (M)
Fixed modifications	Carbamidomethyl (C)
Modifications included in protein quantification	Oxidation (M);Acetyl (Protein N-term)
Peptides used for protein quantification	Razor
Discard unmodified counterpart peptides	True
Label min. ratio count	2
Use delta score	False
iBAQ	False
iBAQ log fit	False
Match between runs	False
Fasta file	DB1_all_annotated_dairy_BLG_variants_ArchaecRAP3.2_nodups_norevs.fasta
Find dependent peptides	True
Fasta file
Decoy mode	revert
Include contaminants	False
Advanced ratios	True
Fixed andromeda index folder
Combined folder location
Second peptides	True
Stabilize large LFQ ratios	True
Separate LFQ in parameter groups	False
Require MS/MS for LFQ comparisons	True
Calculate peak properties	False
Main search max. combinations	200
Advanced site intensities	True
Write msScans table	False
Write msmsScans table	True
Write ms3Scans table	True
Write allPeptides table	True
Write mzRange table	True
Write DIA fragments table	False
Write DIA fragments quant table	False
Write pasefMsmsScans table	True
Write accumulatedMsmsScans table	True
Max. peptide mass [Da]	5000
Min. peptide length for unspecific search	7
Max. peptide length for unspecific search	25
Razor protein FDR	True
Disable MD5	False
Max mods in site table	3
Match unidentified features	False
Epsilon score for mutations
Evaluate variant peptides separately	True
Variation mode	None
MS/MS tol. (FTMS)	20 ppm
Top MS/MS peaks per Da interval. (FTMS)	12
Da interval. (FTMS)	100
MS/MS deisotoping (FTMS)	True
MS/MS deisotoping tolerance (FTMS)	7
MS/MS deisotoping tolerance unit (FTMS)	ppm
MS/MS higher charges (FTMS)	True
MS/MS water loss (FTMS)	True
MS/MS water loss (FTMS for cross link)	False
MS/MS ammonia loss (FTMS)	True
MS/MS ammonia loss (FTMS for cross link)	False
MS/MS dependent losses (FTMS)	True
MS/MS recalibration (FTMS)	False
Processors	12

### Sheet: Mascot settings
Parameter	Value
COM	t_db1
SEG
TOL	20
TOLU	ppm
ITOL	20
ITOLU	ppm
PFA	2
DB	DB1_rev_BLG_benchmark
MODS	Carbamidomethyl (C)
MASS	Monoisotopic
CLE	Trypsin/P
SEARCH	MIS
CHARGE	2+ 3+ 4+ 5+
REPORT	AUTO
FORMAT	MGF (.mgf)
IT_MODS	Acetyl (Protein N-term)@Deamidated (NQ)@Oxidation (M)
TAXONOMY	All entries
INSTRUMENT	ESI-TRAP
DECOY	1
QUANTITATION	Label-free [MD]
TARGET_FDR_PERCENT	5

### Sheet: Metamorpheus settings
TaskType	Calibrate
Parameter	Value
[CalibrationParameters]
WriteIntermediateFiles	false
WriteIndexedMzml	true
MinMS1IsotopicPeaksNeededForConfirmedIdentification	3
MinMS2IsotopicPeaksNeededForConfirmedIdentification	2
NumFragmentsNeededForEveryIdentification	10
[CommonParameters]
TaskDescriptor	Calibrate_BLGtryp
MaxThreadsToUsePerFile	10
ListOfModsFixed	Common Fixed\tCarbamidomethyl on C\t\tCommon Fixed\tCarbamidomethyl on U
ListOfModsVariable	Common Variable\tOxidation on M
DoPrecursorDeconvolution	true
UseProvidedPrecursorInfo	true
DeconvolutionIntensityRatio	3.0
DeconvolutionMaxAssumedChargeState	12
DeconvolutionMassTolerance	±4.0000 PPM
TotalPartitions	1
ProductMassTolerance	±20.0000 PPM
PrecursorMassTolerance	±20.0000 PPM
AddCompIons	false
ScoreCutoff	5.0
ReportAllAmbiguity	true
NumberOfPeaksToKeepPerWindow	200
MinimumAllowedIntensityRatioToBasePeak	0.01
NormalizePeaksAccrossAllWindows	false
TrimMs1Peaks	false
TrimMsMsPeaks	true
UseDeltaScore	false
QValueOutputFilter	1.0
CustomIons	[]
AssumeOrphanPeaksAreZ1Fragments	true
MaxHeterozygousVariants	4
MinVariantDepth	1
DissociationType	HCD
SeparationType	HPLC
MS2ChildScanDissociationType	Unknown
MS3ChildScanDissociationType	Unknown
[CommonParameters.DigestionParams]
MaxMissedCleavages	2
InitiatorMethionineBehavior	Variable
MinPeptideLength	7
MaxPeptideLength	25
MaxModificationIsoforms	1024
MaxModsForPeptide	2
Protease	trypsin
SearchModeType	Full
FragmentationTerminus	Both
SpecificProtease	trypsin
GeneratehUnlabeledProteinsForSilac	true
KeepNGlycopeptide	false
KeepOGlycopeptide	false
TaskType	Gptmd
Parameter	Value
[GptmdParameters]
ListOfModsGptmd	Common Biological-Acetylation on K;Common Biological-Acetylation on X;Common Biological-ADP-ribosylation on S;Common Biological-Butyrylation on K;Common Biological-Carboxylation on D;Common Biological-Carboxylation on E;Common Biological-Carboxylation on K;Common Biological-Citrullination on R;Common Biological-Crotonylation on K;Common Biological-Dimethylation on K;Common Biological-Dimethylatio…
[CommonParameters]
TaskDescriptor	GPTMD_tryp
MaxThreadsToUsePerFile	10
ListOfModsFixed	Common Fixed\tCarbamidomethyl on C\t\tCommon Fixed\tCarbamidomethyl on U
ListOfModsVariable	Common Variable\tOxidation on M
DoPrecursorDeconvolution	true
UseProvidedPrecursorInfo	true
DeconvolutionIntensityRatio	3.0
DeconvolutionMaxAssumedChargeState	12
DeconvolutionMassTolerance	±4.0000 PPM
TotalPartitions	1
ProductMassTolerance	±20.0000 PPM
PrecursorMassTolerance	±5.0000 PPM
AddCompIons	false
ScoreCutoff	5.0
ReportAllAmbiguity	true
NumberOfPeaksToKeepPerWindow	200
MinimumAllowedIntensityRatioToBasePeak	0.01
NormalizePeaksAccrossAllWindows	false
TrimMs1Peaks	false
TrimMsMsPeaks	true
UseDeltaScore	false
QValueOutputFilter	1.0
CustomIons	[]
AssumeOrphanPeaksAreZ1Fragments	true
MaxHeterozygousVariants	4
MinVariantDepth	1
DissociationType	HCD
SeparationType	HPLC
MS2ChildScanDissociationType	Unknown
MS3ChildScanDissociationType	Unknown
[CommonParameters.DigestionParams]
MaxMissedCleavages	2
InitiatorMethionineBehavior	Variable
MinPeptideLength	7
MaxPeptideLength	2147483647
MaxModificationIsoforms	1024
MaxModsForPeptide	2
Protease	trypsin
SearchModeType	Full
FragmentationTerminus	Both
SpecificProtease	trypsin
GeneratehUnlabeledProteinsForSilac	true
KeepNGlycopeptide	false
KeepOGlycopeptide	false
TaskType	Search
Parameter	Value
[SearchParameters]
DisposeOfFileWhenDone	true
DoParsimony	true
ModPeptidesAreDifferent	false
NoOneHitWonders	false
MatchBetweenRuns	false
Normalize	false
QuantifyPpmTol	5.0
DoHistogramAnalysis	false
SearchTarget	true
DecoyType	Reverse
MassDiffAcceptorType	OneMM
WritePrunedDatabase	false
KeepAllUniprotMods	true
DoLocalizationAnalysis	true
DoQuantification	true
SearchType	NonSpecific
LocalFdrCategories	["FullySpecific", SemiSpecific", "NonSpecific"]
MaxFragmentSize	7500.0
MinAllowedInternalFragmentLength	0
HistogramBinTolInDaltons	3
MaximumMassThatFragmentIonScoreIsDoubled	0.0
WriteMzId	true
WritePepXml	false
WriteDecoys	true
WriteContaminants	true
WriteIndividualFiles	true
WriteSpectralLibrary	false
CompressIndividualFiles	false
TCAmbiguity	RemoveContaminant
IncludeModMotifInMzid	false
IncludeModMotifInMzid	false
[SearchParameters.ModsToWriteSelection]
'N-linked glycosylation'	3
'O-linked glycosylation'	3
'Other glycosylation	3
'Common Biological'	3
'Less Common'	3
Metal	3
'2+ nucleotide substitution'	3
'1 nucleotide substitution'	3
UniProt	2
[CommonParameters]
TaskDescriptor	Search_BLGnon-specific
MaxThreadsToUsePerFile	10
ListOfModsFixed	Common Fixed\tCarbamidomethyl on C\t\tCommon Fixed\tCarbamidomethyl on U
ListOfModsVariable	Common Variable\tOxidation on M
DoPrecursorDeconvolution	true
UseProvidedPrecursorInfo	true
DeconvolutionIntensityRatio	3.0
DeconvolutionMaxAssumedChargeState	12
DeconvolutionMassTolerance	±4.0000 PPM
TotalPartitions	1
ProductMassTolerance	±20.0000 PPM
PrecursorMassTolerance	±5.0000 PPM
AddCompIons	true
ScoreCutoff	5.0
ReportAllAmbiguity	true
NumberOfPeaksToKeepPerWindow	200
MinimumAllowedIntensityRatioToBasePeak	0.01
NormalizePeaksAccrossAllWindows	false
TrimMs1Peaks	false
TrimMsMsPeaks	true
UseDeltaScore	false
QValueOutputFilter	1.0
CustomIons	[]
AssumeOrphanPeaksAreZ1Fragments	true
MaxHeterozygousVariants	4
MinVariantDepth	1
DissociationType	HCD
SeparationType	HPLC
MS2ChildScanDissociationType	Unknown
MS3ChildScanDissociationType	Unknown
[CommonParameters.DigestionParams]
MaxMissedCleavages	2
InitiatorMethionineBehavior	Variable
MinPeptideLength	7
MaxPeptideLength	25
MaxModificationIsoforms	1024
MaxModsForPeptide	2
Protease	trypsin
SearchModeType	None
FragmentationTerminus	C
SpecificProtease	trypsin
GeneratehUnlabeledProteinsForSilac	true
KeepNGlycopeptide	false
KeepOGlycopeptide	false

### Sheet: pFind Settings
pParse
Parameter	Value
[Basic Options]
datanum	0
[Advanced Options]
co-elute	1
# 0, output single precursor for single scan;
# 1, output all co-eluted precursors.
input_format	raw
# raw / ms1 /mgf
isolation_width	2
# 2 / 2.5 / 3 / 4
mars_threshold	-0.5
ipv_file	.\IPV.txt
trainingset	.\TrainingSet.txt
[Internal Switches]
output_mars_y	0
delete_msn	0
output_mgf	1
output_pf	1
debug_mode	0
check_activationcenter	1
output_all_mars_y	0
rewrite_files	0
export_unchecked_mono	0
cut_similiar_mono	1
mars_model	4
output_trainingdata	0
########################################
[About pXtract]
m/z	5
Intensity	1
pFind
Parameter	Value
[Version]
pFind_Version	EVA.3.2.0
[param]
thread	12
activation_type	HCD-FTMS
mstol	20
mstolppm	1
msmstol	20
msmstolppm	1
temppepnum	100
pepnum	10
selectpeak	200
maxprolen	60000000
maxspec	100000
IeqL	1
npep	2
maxdelta	500
selectmod	Acetyl[ProteinN-term];Deamidated[N];Deamidated[Q];Oxidation[M];
fixmod	Carbamidomethyl[C];
maxmod	3
enzyme	Trypsin_P KR P C
digest	3
max_clv_sites	2
[filter]
psm_fdr	0.05
psm_fdr_type	1
mass_lower	500
mass_upper	5000
len_lower	7
len_upper	25
pep_per_pro	1
pro_fdr	0.05
[engine]
open	1
open_tag_len	5
rest_tag_iteration	1
rest_tag_len	4
rest_mod_num	10
salvo_iteration	1
salvo_mod_num	5
[file]
modpath	C:\pFindStudio\pFind3\bin\modification.ini
fastapath	null
outputpath	C:\pFindWorkspace\pFindTask1\result\
outputname	pFindTask1
[datalist]
msmsnum	0
msmstype	PF2
[quant]
quant	1|None
[system]
log	LOG_INFO
pQuant
Parameter	Value
[INI]
PATH_INI_ELEMENT	C:\pFindStudio\pFind3\bin\element.ini;
PATH_INI_MODIFICATION	C:\pFindStudio\pFind3\bin\modification.ini;
PATH_INI_RESIDUE	C:\pFindStudio\pFind3\bin\aa.ini;
[Performance]
PATH_BIN	C:\pFindStudio\pFind3\bin;
NUMBER_MAX_PSM_PER_BLOCK	30000;
TYPE_START	0;
[MS1]
PATH_MS1	;
EXTENSION_TEXT_MS1	pf1;
[Identification]
PATH_IDENTIFICATION_FILE	|;
TYPE_IDENTIFICATION_FILE	2;
THRESHOLD_FDR	0.05;
[Quantitation]
TYPE_LABEL	0;
LL_INFO_LABEL	1|none;
LL_ELEMENT_ENRICHMENT_CALIBRATION	none;
LF_INFO_SAMPLE	; //Label Free????
[Evidence]
NUMBER_SCANS_HALF_CMTG	200;
PPM_FOR_CALIBRATION	0;
PPM_HALF_WIN_ACCURACY_PEAK	15;
NUMBER_HOLE_IN_CMTG	2;
TYPE_SAME_START_END_BETWEEN_EVIDENCE	0;
[Inference]
TYPE_PEPTIDE_RATIO	1;
TYPE_PROTEIN_RATIO_CALCULATION	0;
TYPE_UNIQUE_PEPTIDE_ONLY	0;
THRESHOLD_SCORE_INTERFERENCE	1;
THRESHOLD_SCORE_INTENSITY	10000;
TYPE_GET_GROUP	1;
PATH_FASTA	null;
[Export]
DIR_EXPORT	C:\pFindWorkspace\pFindTask1\result\;
FLAG_CREATE_NEW_FOLDER	0;

### Sheet: Fragpipe-Open Settings
Parameter	Value
fragpipe-config.bin-ionquant	/home/ir332/fragpipe/tools/IonQuant-1.8.10.jar
fragpipe-config.bin-msfragger	/home/ir332/fragpipe/tools/MSFragger-3.7/MSFragger-3.7.jar
fragpipe-config.bin-philosopher	/home/ir332/fragpipe/tools/philosopher_v4.8.1_linux_amd64/philosopher
fragpipe-config.bin-python	/home/ir332/miniconda3/envs/fragpipe/bin/python
database.db-path	DB1_all_annotated_dairy_BLG_variants_ArchaecRAP3.2_nodups_norevs.fasta
crystalc.run-crystalc	true
database.decoy-tag	rev_
diann.fragpipe.cmd-opts
diann.library
diann.q-value	0.01
diann.quantification-strategy	3
diann.run-dia-nn	false
diann.run-specific-protein-q-value	false
diann.unrelated-runs	false
diann.use-predicted-spectra	true
diaumpire.AdjustFragIntensity	true
diaumpire.BoostComplementaryIon	false
diaumpire.CorrThreshold	0
diaumpire.DeltaApex	0.2
diaumpire.ExportPrecursorPeak	false
diaumpire.Q1	true
diaumpire.Q2	true
diaumpire.Q3	true
diaumpire.RFmax	500
diaumpire.RPmax	25
diaumpire.RTOverlap	0.3
diaumpire.SE.EstimateBG	false
diaumpire.SE.IsoPattern	0.3
diaumpire.SE.MS1PPM	10
diaumpire.SE.MS2PPM	20
diaumpire.SE.MS2SN	1.1
diaumpire.SE.MassDefectFilter	true
diaumpire.SE.MassDefectOffset	0.1
diaumpire.SE.NoMissedScan	1
diaumpire.SE.SN	1.1
diaumpire.run-diaumpire	false
fragpipe-config.bin-ionquant
fragpipe-config.bin-msfragger
fragpipe-config.bin-philosopher
fragpipe-config.bin-python
freequant.mz-tol	10
freequant.rt-tol	0.4
freequant.run-freequant	false
ionquant.excludemods
ionquant.heavy
ionquant.imtol	0.05
ionquant.ionfdr	0.01
ionquant.light
ionquant.locprob	0.75
ionquant.maxlfq	1
ionquant.mbr	0
ionquant.mbrimtol	0.05
ionquant.mbrmincorr	0
ionquant.mbrrttol	1
ionquant.mbrtoprun	10
ionquant.medium
ionquant.minfreq	0
ionquant.minions	2
ionquant.minisotopes	2
ionquant.minscans	3
ionquant.mztol	10
ionquant.normalization	1
ionquant.peptidefdr	1
ionquant.proteinfdr	1
ionquant.requantify	1
ionquant.rttol	0.4
ionquant.run-ionquant	true
ionquant.tp	3
ionquant.uniqueness	0
ionquant.use-labeling	false
ionquant.use-lfq	true
ionquant.writeindex	0
msbooster.predict-rt	true
msbooster.predict-spectra	true
msbooster.run-msbooster	false
msbooster.use-correlated-features	false
msfragger.Y_type_masses
msfragger.activation_types	all
msfragger.add_topN_complementary	0
msfragger.allowed_missed_cleavage_1	2
msfragger.allowed_missed_cleavage_2	2
msfragger.calibrate_mass	2
msfragger.check_spectral_files	true
msfragger.clip_nTerm_M	true
msfragger.deisotope	1
msfragger.delta_mass_exclude_ranges	(-1.5,3.5)
msfragger.deneutralloss	1
msfragger.diagnostic_fragments
msfragger.diagnostic_intensity_filter	0
msfragger.digest_max_length	25
msfragger.digest_min_length	7
msfragger.fragment_ion_series	b,y
msfragger.fragment_mass_tolerance	20
msfragger.fragment_mass_units	1
msfragger.intensity_transform	0
msfragger.ion_series_definitions
msfragger.isotope_error	0
msfragger.labile_search_mode	off
msfragger.localize_delta_mass	true
msfragger.mass_diff_to_variable_mod	0
msfragger.mass_offsets	0
msfragger.max_fragment_charge	2
msfragger.max_variable_mods_combinations	5000
msfragger.max_variable_mods_per_peptide	3
msfragger.min_fragments_modelling	2
msfragger.min_matched_fragments	4
msfragger.min_sequence_matches	2
msfragger.minimum_peaks	15
msfragger.minimum_ratio	0.01
msfragger.misc.fragger.clear-mz-hi	0
msfragger.misc.fragger.clear-mz-lo	0
msfragger.misc.fragger.digest-mass-hi	5000
msfragger.misc.fragger.digest-mass-lo	500
msfragger.misc.fragger.enzyme-dropdown-1	stricttrypsin
msfragger.misc.fragger.enzyme-dropdown-2	null
msfragger.misc.fragger.precursor-charge-hi	4
msfragger.misc.fragger.precursor-charge-lo	1
msfragger.misc.fragger.remove-precursor-range-hi	1.5
msfragger.misc.fragger.remove-precursor-range-lo	-1.5
msfragger.misc.slice-db	1
msfragger.num_enzyme_termini	1
msfragger.output_format	tsv_pepXML
msfragger.output_max_expect	50
msfragger.output_report_topN	1
msfragger.override_charge	false
msfragger.precursor_mass_lower	-150
msfragger.precursor_mass_mode	corrected
msfragger.precursor_mass_units	0
msfragger.precursor_mass_upper	500
msfragger.precursor_true_tolerance	20
msfragger.precursor_true_units	1
msfragger.remainder_fragment_masses
msfragger.remove_precursor_peak	1
msfragger.report_alternative_proteins	true
msfragger.restrict_deltamass_to	all
msfragger.run-msfragger	true
msfragger.search_enzyme_cut_1	KR
msfragger.search_enzyme_cut_2
msfragger.search_enzyme_name_1	stricttrypsin
msfragger.search_enzyme_name_2	null
msfragger.search_enzyme_nocut_1
msfragger.search_enzyme_nocut_2
msfragger.search_enzyme_sense_1	C
msfragger.search_enzyme_sense_2	C
msfragger.table.fix-mods	57.02146,C (cysteine)
msfragger.table.var-mods	15.9949,M,true,3; 42.0106,[^,true,1; 0.984,NQ,true,1
msfragger.track_zero_topN	0
msfragger.use_all_mods_in_first_search	false
msfragger.use_topN_peaks	100
msfragger.write_calibrated_mzml	false
msfragger.write_uncalibrated_mgf	false
msfragger.zero_bin_accept_expect	0
msfragger.zero_bin_mult_expect	1
opair.activation1	HCD
opair.activation2	ETD
opair.glyco_db
opair.max_glycans	4
opair.max_isotope_error	2
opair.min_isotope_error	0
opair.ms1_tol	20
opair.ms2_tol	20
opair.reverse_scan_order	false
opair.run-opair	false
opair.single_scan_type	false
peptide-prophet.cmd-opts	--nonparam --expectscore --decoyprobs --masswidth 1000.0 --clevel -2
peptide-prophet.combine-pepxml	true
peptide-prophet.run-peptide-prophet	true
percolator.cmd-opts	--only-psms --no-terminate --post-processing-tdc
percolator.keep-tsv-files	false
percolator.min-prob	0.5
percolator.run-percolator	false
phi-report.dont-use-prot-proph-file	false
phi-report.filter	--sequential --mapmods --prot 0.05 --pep 0.05 --psm 0.05 --ion 0.05
phi-report.pep-level-summary	false
phi-report.philosoher-msstats	false
phi-report.print-decoys	false
phi-report.prot-level-summary	true
phi-report.remove-contaminants	false
phi-report.run-report	true
protein-prophet.cmd-opts	--maxppmdiff 2000000
protein-prophet.run-protein-prophet	true
ptmprophet.cmdline
ptmprophet.run-ptmprophet	false
ptmshepherd.adv_params	false
ptmshepherd.annotation-common	false
ptmshepherd.annotation-custom	false
ptmshepherd.annotation-glyco	false
ptmshepherd.annotation-unimod	true
ptmshepherd.annotation_file
ptmshepherd.annotation_tol	0.01
ptmshepherd.cap_y_ions
ptmshepherd.decoy_type	1
ptmshepherd.diag_ions
ptmshepherd.diagextract_mode	false
ptmshepherd.diagmine_diagMinFoldChange	3.0
ptmshepherd.diagmine_diagMinSpecDiff	25
ptmshepherd.diagmine_fragMinFoldChange	3.0
ptmshepherd.diagmine_fragMinPropensity	12.5
ptmshepherd.diagmine_fragMinSpecDiff	25
ptmshepherd.diagmine_minIonsPerSpec	2
ptmshepherd.diagmine_minPeps	25
ptmshepherd.diagmine_mode	false
ptmshepherd.diagmine_pepMinFoldChange	3.0
ptmshepherd.diagmine_pepMinSpecDiff	25
ptmshepherd.glyco_adducts
ptmshepherd.glyco_fdr	1.00
ptmshepherd.glyco_isotope_max	3
ptmshepherd.glyco_isotope_min	-1
ptmshepherd.glyco_mode	false
ptmshepherd.glyco_ppm_tol	50
ptmshepherd.glycodatabase
ptmshepherd.histo_smoothbins	2
ptmshepherd.iontype_a	false
ptmshepherd.iontype_b	true
ptmshepherd.iontype_c	false
ptmshepherd.iontype_x	false
ptmshepherd.iontype_y	true
ptmshepherd.iontype_z	false
ptmshepherd.localization_allowed_res	all
ptmshepherd.localization_background	4
ptmshepherd.max_adducts	0
ptmshepherd.n_glyco	true
ptmshepherd.normalization-psms	true
ptmshepherd.normalization-scans	false
ptmshepherd.output_extended	false
ptmshepherd.peakpicking_mass_units	0
ptmshepherd.peakpicking_minPsm	10
ptmshepherd.peakpicking_promRatio	0.3
ptmshepherd.peakpicking_width	2
ptmshepherd.precursor_mass_units	0
ptmshepherd.precursor_tol	0.01
ptmshepherd.print_decoys	false
ptmshepherd.prob_dhexOx	2,0.5,0.1
ptmshepherd.prob_dhexY	2,0.5
ptmshepherd.prob_neuacOx	2,0.05,0.2
ptmshepherd.prob_neugcOx	2,0.05,0.2
ptmshepherd.prob_phosphoOx	2,0.05,0.2
ptmshepherd.prob_regY	5,0.5
ptmshepherd.prob_sulfoOx	2,0.05,0.2
ptmshepherd.remainder_masses
ptmshepherd.remove_glycan_delta_mass	true
ptmshepherd.run-shepherd	true
ptmshepherd.spectra_maxfragcharge	2
ptmshepherd.spectra_ppmtol	20
ptmshepherd.varmod_masses
quantitation.run-label-free-quant	true
run-psm-validation	true
run-validation-tab	true
saintexpress.fragpipe.cmd-opts
saintexpress.max-replicates	10
saintexpress.run-saint-express	false
saintexpress.virtual-controls	100
speclibgen.easypqp.extras.max_delta_ppm	15
speclibgen.easypqp.extras.max_delta_unimod	0.02
speclibgen.easypqp.extras.rt_lowess_fraction	0
speclibgen.easypqp.fragment.a	false
speclibgen.easypqp.fragment.b	true
speclibgen.easypqp.fragment.c	false
speclibgen.easypqp.fragment.x	false
speclibgen.easypqp.fragment.y	true
speclibgen.easypqp.fragment.z	false
speclibgen.easypqp.im-cal	Automatic selection of a run as reference IM
speclibgen.easypqp.neutral_loss	false
speclibgen.easypqp.rt-cal	ciRT
speclibgen.easypqp.select-file.text
speclibgen.easypqp.select-im-file.text
speclibgen.keep-intermediate-files	false
speclibgen.run-speclibgen	false
tab-run.delete_calibrated_mzml	false
tab-run.delete_temp_files	false
tmtintegrator.add_Ref	-1
tmtintegrator.aggregation_method	0
tmtintegrator.allow_overlabel	true
tmtintegrator.allow_unlabeled	false
tmtintegrator.best_psm	true
tmtintegrator.channel_num	TMT-10
tmtintegrator.dont-run-fq-lq	false
tmtintegrator.glyco_qval	-1
tmtintegrator.groupby	-1
tmtintegrator.log2transformed	true
tmtintegrator.max_pep_prob_thres	0
tmtintegrator.min_ntt	0
tmtintegrator.min_pep_prob	0.9
tmtintegrator.min_percent	0.05
tmtintegrator.min_purity	0.5
tmtintegrator.min_site_prob	-1
tmtintegrator.mod_tag	none
tmtintegrator.ms1_int	true
tmtintegrator.outlier_removal	true
tmtintegrator.print_RefInt	false
tmtintegrator.prot_exclude	none
tmtintegrator.prot_norm	-1
tmtintegrator.psm_norm	false
tmtintegrator.quant_level	2
tmtintegrator.ref_tag	pool
tmtintegrator.run-tmtintegrator	false
tmtintegrator.tolerance	20
tmtintegrator.top3_pep	true
tmtintegrator.unique_gene	0
tmtintegrator.unique_pep	false
tmtintegrator.use_glycan_composition	false
workdir
workflow.input.data-type.im-ms	false
workflow.input.data-type.regular-ms	true
workflow.ram	250
workflow.threads	56

### Sheet: Fragpipe-Closed
Parameter	Value
database.db-path	DB1_all_annotated_dairy_BLG_variants_ArchaecRAP3.2_nodups.fasta
fragpipe-config.bin-ionquant	/home/ir332/fragpipe/tools/IonQuant-1.8.10.jar
fragpipe-config.bin-msfragger	/home/ir332/fragpipe/tools/MSFragger-3.7/MSFragger-3.7.jar
fragpipe-config.bin-philosopher	/home/ir332/fragpipe/tools/philosopher_v4.8.1_linux_amd64/philosopher
fragpipe-config.bin-python	/home/ir332/miniconda3/envs/fragpipe/bin/python
workflow.ram	250
workflow.threads	56
crystalc.run-crystalc	false
database.decoy-tag	rev_
diann.fragpipe.cmd-opts
diann.generate-msstats	true
diann.heavy
diann.library
diann.light
diann.medium
diann.q-value	0.01
diann.quantification-strategy	3
diann.quantification-strategy-2	QuantUMS (high accuracy)
diann.run-dia-nn	false
diann.run-dia-plex	false
diann.run-specific-protein-q-value	false
diann.unrelated-runs	false
diann.use-predicted-spectra	true
diaumpire.AdjustFragIntensity	true
diaumpire.BoostComplementaryIon	false
diaumpire.CorrThreshold	0
diaumpire.DeltaApex	0.2
diaumpire.ExportPrecursorPeak	false
diaumpire.Q1	true
diaumpire.Q2	true
diaumpire.Q3	true
diaumpire.RFmax	500
diaumpire.RPmax	25
diaumpire.RTOverlap	0.3
diaumpire.SE.EstimateBG	false
diaumpire.SE.IsoPattern	0.3
diaumpire.SE.MS1PPM	10
diaumpire.SE.MS2PPM	20
diaumpire.SE.MS2SN	1.1
diaumpire.SE.MassDefectFilter	true
diaumpire.SE.MassDefectOffset	0.1
diaumpire.SE.NoMissedScan	1
diaumpire.SE.SN	1.1
diaumpire.run-diaumpire	false
fpop.fpop-tmt	false
fpop.label_control
fpop.label_fpop
fpop.region_size	1
fpop.run-fpop	false
fpop.subtract-control	false
freequant.mz-tol	10
freequant.rt-tol	0.4
freequant.run-freequant	false
ionquant.excludemods
ionquant.heavy
ionquant.imtol	0.05
ionquant.ionfdr	0.01
ionquant.light
ionquant.locprob	0.75
ionquant.maxlfq	1
ionquant.mbr	1
ionquant.mbrimtol	0.05
ionquant.mbrmincorr	0
ionquant.mbrrttol	1
ionquant.mbrtoprun	10
ionquant.medium
ionquant.minfreq	0
ionquant.minions	2
ionquant.minisotopes	2
ionquant.minscans	3
ionquant.mztol	10
ionquant.normalization	1
ionquant.peptidefdr	1
ionquant.proteinfdr	1
ionquant.requantify	1
ionquant.rttol	0.4
ionquant.run-ionquant	true
ionquant.tp	0
ionquant.uniqueness	0
ionquant.use-labeling	false
ionquant.use-lfq	true
ionquant.writeindex	0
msbooster.predict-rt	true
msbooster.predict-spectra	true
msbooster.run-msbooster	false
msbooster.use-correlated-features	false
msfragger.Y_type_masses
msfragger.activation_types	all
msfragger.allowed_missed_cleavage_1	2
msfragger.allowed_missed_cleavage_2	2
msfragger.calibrate_mass	2
msfragger.check_spectral_files	true
msfragger.clip_nTerm_M	true
msfragger.deisotope	1
msfragger.delta_mass_exclude_ranges	(-1.5,3.5)
msfragger.deneutralloss	1
msfragger.diagnostic_fragments
msfragger.diagnostic_intensity_filter	0
msfragger.digest_max_length	25
msfragger.digest_min_length	7
msfragger.fragment_ion_series	b,y
msfragger.fragment_mass_tolerance	20
msfragger.fragment_mass_units	1
msfragger.group_variable	0
msfragger.intensity_transform	0
msfragger.ion_series_definitions
msfragger.isotope_error	0/1/2
msfragger.labile_search_mode	off
msfragger.localize_delta_mass	false
msfragger.mass_diff_to_variable_mod	0
msfragger.mass_offsets	0
msfragger.mass_offsets_detailed
msfragger.max_fragment_charge	2
msfragger.max_variable_mods_combinations	5000
msfragger.max_variable_mods_per_peptide	3
msfragger.min_fragments_modelling	2
msfragger.min_matched_fragments	4
msfragger.min_sequence_matches	2
msfragger.minimum_peaks	15
msfragger.minimum_ratio	0.01
msfragger.misc.fragger.clear-mz-hi	0
msfragger.misc.fragger.clear-mz-lo	0
msfragger.misc.fragger.digest-mass-hi	5000
msfragger.misc.fragger.digest-mass-lo	500
msfragger.misc.fragger.enzyme-dropdown-1	stricttrypsin
msfragger.misc.fragger.enzyme-dropdown-2	null
msfragger.misc.fragger.precursor-charge-hi	4
msfragger.misc.fragger.precursor-charge-lo	1
msfragger.misc.fragger.remove-precursor-range-hi	1.5
msfragger.misc.fragger.remove-precursor-range-lo	-1.5
msfragger.misc.slice-db	1
msfragger.num_enzyme_termini	1
msfragger.output_format	tsv_pepXML
msfragger.output_max_expect	50
msfragger.output_report_topN	1
msfragger.output_report_topN_dda_plus	5
msfragger.output_report_topN_dia1	5
msfragger.override_charge	false
msfragger.precursor_mass_lower	-20
msfragger.precursor_mass_mode	selected
msfragger.precursor_mass_units	1
msfragger.precursor_mass_upper	20
msfragger.precursor_true_tolerance	20
msfragger.precursor_true_units	1
msfragger.remainder_fragment_masses
msfragger.remove_precursor_peak	1
msfragger.report_alternative_proteins	true
msfragger.require_precursor	false
msfragger.restrict_deltamass_to	all
msfragger.reuse_dia_fragment_peaks	false
msfragger.run-msfragger	true
msfragger.search_enzyme_cut_1	KR
msfragger.search_enzyme_cut_2
msfragger.search_enzyme_name_1	stricttrypsin
msfragger.search_enzyme_name_2	null
msfragger.search_enzyme_nocut_1
msfragger.search_enzyme_nocut_2
msfragger.search_enzyme_sense_1	C
msfragger.search_enzyme_sense_2	C
msfragger.table.fix-mods	57.02146,C (cysteine),true
# Var mods:
# deamidation of NQ
# oxidation M
# Acetylation N-tem
msfragger.table.var-mods	15.9949,M,true,3; 42.0106,[^,true,1; 0.984,NQ,true,1
msfragger.track_zero_topN	0
msfragger.use_all_mods_in_first_search	false
msfragger.use_detailed_offsets	false
msfragger.use_topN_peaks	150
msfragger.write_calibrated_mzml	false
msfragger.write_uncalibrated_mgf	false
msfragger.zero_bin_accept_expect	0
msfragger.zero_bin_mult_expect	1
opair.activation1	HCD
opair.activation2	ETD
opair.filterOxonium	true
opair.glyco_db
opair.max_glycans	4
opair.max_isotope_error	2
opair.min_isotope_error	0
opair.ms1_tol	20
opair.ms2_tol	20
opair.oxonium_filtering_file
opair.oxonium_minimum_intensity	0.05
opair.reverse_scan_order	false
opair.run-opair	false
opair.single_scan_type	false
peptide-prophet.cmd-opts	--decoyprobs --ppm --accmass --nonparam --expectscore
peptide-prophet.combine-pepxml	false
peptide-prophet.run-peptide-prophet	true
percolator.cmd-opts	--only-psms --no-terminate --post-processing-tdc
percolator.keep-tsv-files	false
percolator.min-prob	0.5
percolator.run-percolator	false
phi-report.dont-use-prot-proph-file	false
phi-report.filter	--sequential --prot 0.05 --pep 0.05 --ion 0.05 --psm 0.05
phi-report.pep-level-summary	false
phi-report.philosoher-msstats	false
phi-report.print-decoys	true
phi-report.prot-level-summary	true
phi-report.remove-contaminants	false
phi-report.run-report	true
protein-prophet.cmd-opts	--maxppmdiff 2000000
protein-prophet.run-protein-prophet	true
ptmprophet.cmdline	KEEPOLD STATIC EM\=1 NIONS\=b M\:15.9949,n\:42.0106 MINPROB\=0.5
ptmprophet.run-ptmprophet	true
ptmshepherd.adv_params	false
ptmshepherd.annotation-common	false
ptmshepherd.annotation-custom	false
ptmshepherd.annotation-glyco	false
ptmshepherd.annotation-unimod	true
ptmshepherd.annotation_file
ptmshepherd.annotation_tol	0.01
ptmshepherd.cap_y_ions
ptmshepherd.decoy_type	1
ptmshepherd.diag_ions
ptmshepherd.diagmine_diagMinFoldChange	3.0
ptmshepherd.diagmine_diagMinSpecDiff	00.2
ptmshepherd.diagmine_fragMinFoldChange	3.0
ptmshepherd.diagmine_fragMinPropensity	00.1
ptmshepherd.diagmine_fragMinSpecDiff	00.1
ptmshepherd.diagmine_minIonsPerSpec	2
ptmshepherd.diagmine_minPeps	25
ptmshepherd.diagmine_pepMinFoldChange	3.0
ptmshepherd.diagmine_pepMinSpecDiff	00.2
ptmshepherd.glyco_adducts
ptmshepherd.glyco_fdr	1.00
ptmshepherd.glyco_isotope_max	3
ptmshepherd.glyco_isotope_min	-1
ptmshepherd.glyco_ppm_tol	50
ptmshepherd.glycodatabase
ptmshepherd.histo_smoothbins	2
ptmshepherd.iontype_a	false
ptmshepherd.iontype_b	true
ptmshepherd.iontype_c	true
ptmshepherd.iontype_x	false
ptmshepherd.iontype_y	true
ptmshepherd.iontype_z	true
ptmshepherd.localization_allowed_res
ptmshepherd.localization_background	4
ptmshepherd.max_adducts	0
ptmshepherd.n_glyco	true
ptmshepherd.normalization-psms	true
ptmshepherd.normalization-scans	false
ptmshepherd.output_extended	false
ptmshepherd.peakpicking_mass_units	0
ptmshepherd.peakpicking_minPsm	10
ptmshepherd.peakpicking_promRatio	0.3
ptmshepherd.peakpicking_width	2
ptmshepherd.precursor_mass_units	0
ptmshepherd.precursor_tol	0.01
ptmshepherd.print_decoys	false
ptmshepherd.prob_dhexOx	2,0.5,0.1
ptmshepherd.prob_dhexY	2,0.5
ptmshepherd.prob_neuacOx	2,0.05,0.2
ptmshepherd.prob_neugcOx	2,0.05,0.2
ptmshepherd.prob_phosphoOx	2,0.05,0.2
ptmshepherd.prob_regY	5,0.5
ptmshepherd.prob_sulfoOx	2,0.05,0.2
ptmshepherd.remainder_masses
ptmshepherd.remove_glycan_delta_mass	true
ptmshepherd.run-shepherd	false
ptmshepherd.run_diagextract_mode	false
ptmshepherd.run_diagmine_mode	false
ptmshepherd.run_glyco_mode	false
ptmshepherd.spectra_maxfragcharge	2
ptmshepherd.spectra_ppmtol	20
ptmshepherd.varmod_masses
quantitation.run-label-free-quant	false
run-psm-validation	true
run-validation-tab	true
saintexpress.fragpipe.cmd-opts
saintexpress.max-replicates	10
saintexpress.run-saint-express	false
saintexpress.virtual-controls	100
speclibgen.easypqp.extras.max_delta_ppm	15
speclibgen.easypqp.extras.max_delta_unimod	0.02
speclibgen.easypqp.extras.rt_lowess_fraction	0
speclibgen.easypqp.fragment.a	false
speclibgen.easypqp.fragment.b	true
speclibgen.easypqp.fragment.c	false
speclibgen.easypqp.fragment.x	false
speclibgen.easypqp.fragment.y	true
speclibgen.easypqp.fragment.z	false
speclibgen.easypqp.im-cal	Automatic selection of a run as reference IM
speclibgen.easypqp.neutral_loss	false
speclibgen.easypqp.rt-cal	ciRT
speclibgen.easypqp.select-file.text
speclibgen.easypqp.select-im-file.text
speclibgen.keep-intermediate-files	false
speclibgen.run-speclibgen	false
tab-run.delete_calibrated_mzml	false
tab-run.delete_temp_files	false
tab-run.sub_mzml_prob_threshold	0.5
tab-run.write_sub_mzml	false
tmtintegrator.add_Ref	-1
tmtintegrator.aggregation_method	0
tmtintegrator.allow_overlabel	true
tmtintegrator.allow_unlabeled	true
tmtintegrator.best_psm	true
tmtintegrator.channel_num	TMT-6
tmtintegrator.extraction_tool	IonQuant
tmtintegrator.glyco_qval	-1
tmtintegrator.groupby	0
tmtintegrator.log2transformed	true
tmtintegrator.max_pep_prob_thres	0
tmtintegrator.min_ntt	0
tmtintegrator.min_pep_prob	0.9
tmtintegrator.min_percent	0.05
tmtintegrator.min_purity	0.5
tmtintegrator.min_site_prob	-1
tmtintegrator.mod_tag	none
tmtintegrator.ms1_int	true
tmtintegrator.outlier_removal	true
tmtintegrator.print_RefInt	false
tmtintegrator.prot_exclude	none
tmtintegrator.prot_norm	0
tmtintegrator.psm_norm	false
tmtintegrator.quant_level	2
tmtintegrator.ref_tag	Bridge
tmtintegrator.run-tmtintegrator	false
tmtintegrator.tolerance	20
tmtintegrator.top3_pep	true
tmtintegrator.unique_gene	0
tmtintegrator.unique_pep	false
tmtintegrator.use_glycan_composition	false
workflow.description	Close search fp_st_db1
workflow.input.data-type.im-ms	false
workflow.input.data-type.regular-ms	true
workflow.misc.save-sdrf	true
workflow.saved-with-ver	19.1
